# Endo-IP and Lyso-IP Toolkit for Endolysosomal Profiling of Human Induced Neurons

**DOI:** 10.1101/2024.09.24.614704

**Authors:** Frances V. Hundley, Miguel A. Gonzalez-Lozano, Lena M. Gottschalk, Aslan N. K. Cook, Jiuchun Zhang, Joao A. Paulo, J. Wade Harper

## Abstract

Plasma membrane protein degradation and recycling is regulated by the endolysosomal system, wherein endosomes bud from the plasma membrane into the cytosol and mature into degradative lysosomes. As such, the endolysosomal system plays a critical role in determining the abundance of proteins on the cell surface, influencing cellular identity and function. Highly polarized cells, like neurons, rely on the endolysosomal system for axonal and dendritic specialization and synaptic compartmentalization. The importance of this system to neuronal function is reflected by the prevalence of risk variants in components of the system in several neurodegenerative diseases, ranging from Parkinson’s to Alzheimer’s disease. Nevertheless, our understanding of endocytic cargo and core endolysosomal machinery in neurons is limited, in part due to technical limitations. Here, we developed a toolkit for capturing EEA1-postive endosomes (Endo-IP) and TMEM192-positive lysosomes (Lyso-IP) in stem cell-derived induced neurons (iNeurons). We demonstrated its utility by revealing the endolysosomal protein landscapes for cortical-like iNeurons and stem cells. This allowed us to globally profile endocytic cargo, identifying hundreds of transmembrane proteins, including neurogenesis and synaptic proteins, as well as endocytic cargo with predicted SNX17 or SNX27 recognition motifs. By contrast, parallel lysosome profiling reveals a simpler protein repertoire, reflecting in part temporally controlled recycling or degradation for many endocytic targets. This system will facilitate mechanistic interrogation of endolysosomal components found as risk factors in neurodegenerative disease.
