## Supplementary material for "Endo-IP and Lyso-IP Toolkit for Endolysosomal Profiling of Human Induced Neurons": Dataset S3

### Sheet: SNX17
Gene	Uniprot	Protein Name	Posisiton 1	Posisiton 2	SNX17-binding Motif	Peptide_15residues	Shared sequence	ipTM	McNally Nat Cell Biol 2017
PLPP3	O14495	PLPP3_HUMAN	1	6	MqNykY	MQNYKYDKAIVPESK		0.49	0
NRP1	O14786	NRP1_HUMAN	896	901	LeNynF	NLSALENYNFELVDG		0.45	1
KCNQ2	O43526	KCNQ2_HUMAN	77	82	LqNflY	FYRKLQNFLYNVLER		0.35	0
KCNQ2	O43526	KCNQ2_HUMAN	816	821	AlNscY	ENLDALNSCYAAVAP		0.39	0
NRP2	O60462	NRP2_HUMAN	905	910	LeNynF	SCTTLENYNFELYDG		0.74	0
ADCY9	O60503	ADCY9_HUMAN	418	423	LlNdlF	ALVGLLNDLFGRFDR		0.57	1
ABCC9	O60706	ABCC9_HUMAN	674	679	VtNgyF	IAIKVTNGYFSWGSG		0.52	0
PLXNA2	O75051	PLXA2_HUMAN	1359	1364	InNkvF	FAQLINNKVFLLTFI		0.49	1
PLXNA2	O75051	PLXA2_HUMAN	1537	1542	YkNvpY	LDAVYKNVPYSQRPR		0.47	1
PLXNA2	O75051	PLXA2_HUMAN	1849	1854	AlNeiY	NMLSALNEIYSYVSK		0.24	1
LRP3	O75074	LRP3_HUMAN	607	612	LwNrlF	RLGRLWNRLFHRPRA		0.31	0
MFAP3L	O75121	MFA3L_HUMAN	185	190	AiNefF	KTEKAINEFFRTEGA		0.19	0
DYSF	O75923	DYSF_HUMAN	45	50	VwNegF	SVNPVWNEGFEWDLK		0.29	0
DYSF	O75923	DYSF_HUMAN	1406	1411	IdNrqF	TVKVIDNRQFGRRPV		0.72	0
DYSF	O75923	DYSF_HUMAN	1911	1916	WdNdkF	VFQIWDNDKFSFDDF		0.58	0
CACNA1H	O95180	CAC1H_HUMAN	1927	1932	LpNdsY	RMLSLPNDSYMFRPV		0.31	0
UNC5C	O95185	UNC5C_HUMAN	418	423	AlNggF	IDSSALNGGFQPVNI		0.41	0
EGFR	P00533	EGFR_HUMAN	1105	1110	VqNpvY	PAGSVQNPVYHNQPL		0.84	1
EGFR	P00533	EGFR_HUMAN	1133	1138	VgNpeY	HSTAVGNPEYLNTVQ		0.85	1
EGFR	P00533	EGFR_HUMAN	1167	1172	LdNpdY	HQISLDNPDYQQDFF		0.79	1
EGFR	P00533	EGFR_HUMAN	1192	1197	AeNaeY	KGSTAENAEYLRVAP		0.4	1
LDLR	P01130	LDLR_HUMAN	823	828	FdNpvY	NSINFDNPVYQKTTE		0.9	0
ATP1A1	P05023	AT1A1_HUMAN	580	585	IdNlcF	VNFPIDNLCFVGLIS		0.28	0
APP	P05067	A4_HUMAN	757	762	YeNptY	QQNGYENPTYKFFEQ		0.86	1
ITGB1	P05556	ITB1_HUMAN	790	795	VvNpkY	KSAVTTVVNPKYEGK		0.86	0
RET	P07949	RET_HUMAN	1057	1062	IeNklY	PSTWIENKLYGMSDP		0.81	0
PTPRA	P18433	PTPRA_HUMAN	295	300	YiNasF	PDSDYINASFINGYQ		0.34	1
PTPRA	P18433	PTPRA_HUMAN	429	434	AcNpqY	KKVKACNPQYAGAIV		0.57	1
PTPRA	P18433	PTPRA_HUMAN	588	593	YvNasF	ENTDYVNASFIDGYR		0.35	1
NPR2	P20594	ANPRB_HUMAN	885	890	LlNdlY	QVVTLLNDLYTCFDA		0.79	0
PTPRD	P23468	PTPRD_HUMAN	1410	1415	YvNanY	PGSDYVNANYIDGYR		0.4	0
PTPRD	P23468	PTPRD_HUMAN	1699	1704	YiNasF	EGSDYINASFIDGYR		0.33	0
ACVR2A	P27037	AVR2A_HUMAN	501	506	VtNvdF	VVTMVTNVDFPPKES		0.47	0
EPHB2	P29323	EPHB2_HUMAN	934	939	FaNagF	YKESFANAGFTSFDV		0.36	1
SLC1A1	P43005	EAA3_HUMAN	503	508	YvNggF	TKKSYVNGGFAVDKS		0.61	0
APLP1	P51693	APLP1_HUMAN	638	643	YeNptY	QRHGYENPTYRFLEE		0.88	0
P2RX3	P56373	P2RX3_HUMAN	371	376	LtNpvY	KIAALTNPVYPSDQT		0.73	0
ATP11A	P98196	AT11A_HUMAN	851	856	ArNsdY	GRQAARNSDYAIPKF		0.54	1
CACNA1B	Q00975	CAC1B_HUMAN	1708	1713	MdNfeY	VAVIMDNFEYLTRDS		0.57	0
ACVR1	Q04771	ACVR1_HUMAN	457	462	IpNrwF	QRPNIPNRWFSDPTL		0.2	1
LRP1	Q07954	LRP1_HUMAN	4468	4473	IgNptY	MNVEIGNPTYKMYEG		0.93	1
LRP1	Q07954	LRP1_HUMAN	4502	4507	FtNpvY	KPTNFTNPVYATLYM		0.87	1
SLC39A6	Q13433	S39A6_HUMAN	348	353	LmNrvF	ILVPLMNRVFFKFLL		0.69	1
LRP8	Q14114	LRP8_HUMAN	861	866	FdNpvY	KSMNFDNPVYRKTTE		0.89	0
NECTIN1	Q15223	NECT1_HUMAN	413	418	AqNlqY	HPPMAQNLQYPDDSD		0.64	0
NTRK3	Q16288	NTRK3_HUMAN	511	516	IeNpqY	RIPVIENPQYFRQGH		0.58	0
NTRK2	Q16620	NTRK2_HUMAN	511	516	IeNpqY	KIPVIENPQYFGITN		0.74	0
PTPRO	Q16827	PTPRO_HUMAN	992	997	YiNanY	EGADYINANYIPGYN		0.3	0
PARM1	Q6UWI2	PARM1_HUMAN	302	307	YnNplY	YGSWGNYNNPLYDDS		0.9	0
SEZ6L2	Q6UXD5	SE6L2_HUMAN	893	898	FsNplY	VESDFSNPLYEAGDT		0.82	0
LRRC8A	Q8IWT6	LRC8A_HUMAN	529	534	AeNnrY	GNLSAENNRYIVIDG		0.43	0
ATP11C	Q8NB49	AT11C_HUMAN	882	887	YkNlcF	QYFFYKNLCFILPQF		0.5	0
SLITRK1	Q96PX8	SLIK1_HUMAN	673	678	WhNgpY	DSSYWHNGPYNADGA		0.77	0
PCDH15	Q96QU1	PCD15_HUMAN	1524	1529	AhNplY	DDLSAHNPLYKENIS		0.74	0
SLC6A15	Q9H2J7	S6A15_HUMAN	707	712	ApNgrY	TLDTAPNGRYGIGYL		0.49	1
PLXNA4	Q9HCM2	PLXA4_HUMAN	1359	1364	InNkvF	FAQLINNKVFLLSFI		0.5	0
PLXNA4	Q9HCM2	PLXA4_HUMAN	1752	1757	IkNpqF	WVNMIKNPQFVFDIH		0.9	0
LRP1B	Q9NZR2	LRP1B_HUMAN	4490	4495	IgNpsY	INVEIGNPSYNMYEV		0.93	0
LRP1B	Q9NZR2	LRP1B_HUMAN	4557	4562	YsNpvY	GPTNYSNPVYAKLYM		0.89	0
XPR1	Q9UBH6	S53A1_HUMAN	148	153	YqNlnF	LLQNYQNLNFTGFRK		0.36	0
LNPEP	Q9UIQ6	LCAP_HUMAN	16	21	IeNsmF	PRNMIENSMFEEEPD		0.82	0
PLXNA1	Q9UIW2	PLXA1_HUMAN	1754	1759	IkNpqF	WVNVIKNPQFVFDIH	PLXNA1;PLXNA2	0.89	1
KIDINS220	Q9ULH0	KDIS_HUMAN	1135	1140	FyNrpF	PQHPFYNRPFFAPYL		0.64	1
PCDHGC3	Q9UN70	PCDGK_HUMAN	840	845	WpNnqF	DTGTWPNNQFDTEML	PCDHGC3;PCDHGC4;PCDHGB6;PCDHGB5;PCDHGB2;PCDHGA10	0.64	0
LRP12	Q9Y561	LRP12_HUMAN	602	607	IwNriF	RSSNIWNRIFNFARS		0.25	0
TSPAN13	O95857	TSN13_HUMAN	199	203	NPsaF	YRNQKDPRANPSAFL	TSPAN13;TSPAN31	0.83	0
IGF1R	P08069	IGF1R_HUMAN	977	981	NPeyF	YASVNPEYFSAADVY		0.68	0
NTRK3	Q16288	NTRK3_HUMAN	513	517	NPqyF	PVIENPQYFRQGHNC		0.8	0
NTRK2	Q16620	NTRK2_HUMAN	513	517	NPqyF	PVIENPQYFGITNSQ		0.66	0
BTN2A1	Q7KYR7	BT2A1_HUMAN	365	369	NPerF	SVPDNPERFDSQPCV		0.37	0

### Sheet: SNX27
Gene	Uniprot	Protein Name	SNX27-binding Motif	Last 15 residues	ipTM	Steinberg_2013
NCAM2	O15394	NCAM2_HUMAN	DSkA	VSNDIIQSKEDDSKA	0.6	0
MFAP3L	O75121	MFA3L_HUMAN	EShV	VTHDKNTCIIYESHV	0.69	0
ATP1A1	P05023	AT1A1_HUMAN	ETyY	IRRRPGGWVEKETYY	0.55	0
NGFR	P08138	TNR16_HUMAN	TSpV	LVESLCSESTATSPV	0.69	0
NCAM1	P13591	NCAM1_HUMAN	ESkA	VPNDATQTKENESKA	0.64	0
ATP1A3	P13637	AT1A3_HUMAN	ETyY	LRRNPGGWVEKETYY	0.57	0
ATP2B1	P20020	AT2B1_HUMAN	ETsL	SSSPGSPLHSLETSL	0.68	1
ACVR2A	P27037	AVR2A_HUMAN	ESsL	TMVTNVDFPPKESSL	0.57	0
SLC1A1	P43005	EAA3_HUMAN	TSqF	VDKSDTISFTQTSQF	0.73	1
KCNJ6	P48051	KCNJ6_HUMAN	ESkV	ERNGDVANLENESKV	0.73	0
CD81	P60033	CD81_HUMAN	SSvY	LSMVLCCGIRNSSVY	0.46	0
ACVR2B	Q13705	AVR2B_HUMAN	ESsI	TSVTNVDLPPKESSI	0.49	0
KCNJ12	Q14500	KCJ12_HUMAN	ESeI	GGVLEQRPYRRESEI	0.6	0
SDK1	Q7Z5N4	SDK1_HUMAN	SSfV	GPGARTPLTGFSSFV	0.62	0
TMEM200A	Q86VY9	T200A_HUMAN	ETrF	FLSNNLKRGTSETRF	0.68	1
NLGN2	Q8NFZ4	NLGN2_HUMAN	TTrV	SHNNTLPHPHSTTRV	0.74	1
PCDH15	Q96QU1	PCD15_HUMAN	STsL	VEGTEKQSHSQSTSL	0.69	0
SLC6A15	Q9H2J7	S6A15_HUMAN	ESdL	YLMADIMPDMPESDL	0.57	0
PODXL2	Q9NZ53	PDXL2_HUMAN	DThL	RDPEDSDVFEEDTHL	0.7	1
LRP1B	Q9NZR2	LRP1B_HUMAN	ETvA	LLPKKIEIGIRETVA	0.7	0
KIDINS220	Q9ULH0	KDIS_HUMAN	ESiL	SSESTGFGEERESIL	0.72	1
VANGL2	Q9ULK5	VANG2_HUMAN	ETsV	KSHKFVMRLQSETSV	0.74	1
FZD1	Q9UP38	FZD1_HUMAN	ETtV	FYTRLTNSKQGETTV	0.7	1
FLVCR1	Q9Y5Y0	FLVC1_HUMAN	ESaI	EPKTVMLSKQSESAI	0.7	1
SLC4A7	Q9Y6M7	S4A7_HUMAN	ETsL	EDEPRKKYVDAETSL	0.7	1
PLPP3	O14495	PLPP3_HUMAN	-	SPVDIIDRNNHHNMM	0.42	0
NRP1	O14786	NRP1_HUMAN	-	LKKDKLNTQSTYSEA	0.4	0
KCNQ2	O43526	KCNQ2_HUMAN	-	GEGPFGDVGWAGPRK	0.47	0
NRP2	O60462	NRP2_HUMAN	-	KHKVKMNHQKCCSEA	0.57	0
ADCY9	O60503	ADCY9_HUMAN	-	EEANELTKLNVSKSV	0.61	1
ABCC9	O60706	ABCC9_HUMAN	-	AHKNGLFSTLVMTNK	0.48	0
PLXNA2	O75051	PLXA2_HUMAN	-	AYKVEQLINAMSIES	0.27	1
LRP3	O75074	LRP3_HUMAN	-	SPMLEASDDEALLVC	0.52	0
DYSF	O75923	DYSF_HUMAN	-	AFPNYAAMKLVKPFS	0.23	0
CACNA1H	O95180	CAC1H_HUMAN	-	PSATPAPGGGADDPV	0.65	0
UNC5C	O95185	UNC5C_HUMAN	-	GRHETVVSLAAEGQY	0.48	0
EGFR	P00533	EGFR_HUMAN	-	EYLRVAPQSSEFIGA	0.3	0
LDLR	P01130	LDLR_HUMAN	-	SYPSRQMVSLEDDVA	0.26	0
APP	P05067	A4_HUMAN	-	GYENPTYKFFEQMQN	0.41	1
ITGB1	P05556	ITB1_HUMAN	-	KSAVTTVVNPKYEGK	0.53	0
RET	P07949	RET_HUMAN	-	MLSPSAAKLMDTFDS	0.43	0
PTPRA	P18433	PTPRA_HUMAN	-	VQEYIDAFSDYANFK	0.35	0
NPR2	P20594	ANPRB_HUMAN	-	TYWLLGERKGPPGLL	0.4	0
PTPRD	P23468	PTPRD_HUMAN	-	RAALEYLGSFDHYAT	0.31	0
EPHB2	P29323	EPHB2_HUMAN	-	KEDSHKESNDCSCGG	0.44	0
APLP1	P51693	APLP1_HUMAN	-	HGYENPTYRFLEERP	0.29	0
P2RX3	P56373	P2RX3_HUMAN	-	AEKQSTDSGAFSIGH	0.44	0
ATP11A	P98196	AT11A_HUMAN	-	STIFMLSQTSSSLSF	0.43	1
CACNA1B	Q00975	CAC1B_HUMAN	-	RARHSYHHPDQDHWC	0.7	0
ACVR1	Q04771	ACVR1_HUMAN	-	LTKIDNSLDKLKTDC	0.53	0
LRP1	Q07954	LRP1_HUMAN	-	LLGRGPEDEIGDPLA	0.47	0
SLC39A6	Q13433	S39A6_HUMAN	-	LISIFEHKIVFRINF	0.31	1
LRP8	Q14114	LRP8_HUMAN	-	KSKRVALSLEDDGLP	0.32	1
NECTIN1	Q15223	NECT1_HUMAN	-	SQNDGSFISKKEWYV	0.63	0
NTRK3	Q16288	NTRK3_HUMAN	-	HALGKATPIYLDILG	0.57	0
NTRK2	Q16620	NTRK2_HUMAN	-	QNLAKASPVYLDILG	0.49	0
PTPRO	Q16827	PTPRO_HUMAN	-	QFCISDVIYENVSKS	0.35	0
PARM1	Q6UWI2	PARM1_HUMAN	-	YGSWGNYNNPLYDDS	0.35	0
SEZ6L2	Q6UXD5	SE6L2_HUMAN	-	PLYEAGDTREYEVSI	0.55	0
LRRC8A	Q8IWT6	LRC8A_HUMAN	-	PEVKERLWRADKEQA	0.26	0
ATP11C	Q8NB49	AT11C_HUMAN	-	RPLLLRTFSDESNVL	0.41	1
SLITRK1	Q96PX8	SLIK1_HUMAN	-	GAHRVYDCGSHSLSD	0.64	0
PLXNA4	Q9HCM2	PLXA4_HUMAN	-	AYKLEQVITLMSLDS	0.36	0
XPR1	Q9UBH6	S53A1_HUMAN	-	DTKVLIEDTDDEANT	0.37	1
LNPEP	Q9UIQ6	LCAP_HUMAN	-	IQWMEKNLKSLTWWL	0.55	0
PLXNA1	Q9UIW2	PLXA1_HUMAN	-	RSKLEQVVDTMALSS	0.53	0
PCDHGC3;PCDHGC4;PCDHGB6;PCDHGB5;PCDHGB2;PCDHGA10	Q9UN70	PCDGK_HUMAN	-	GGNGNKKKSGKKEKK	0.24	0
LRP12	Q9Y561	LRP12_HUMAN	-	TLKNETSDDEALLLC	0.52	0
TSPAN13	O95857	TSN13_HUMAN	-	YRNQKDPRANPSAFL	0.68	0
IGF1R	P08069	IGF1R_HUMAN	-	RKNERALPLPQSSTC	0.7	0
TSPAN31	Q12999	TSN31_HUMAN	-	FRNQKDPRANPSAFL	0.67	0
BTN2A1	Q7KYR7	BT2A1_HUMAN	-	EEGLTLHRVGTHQSL	0.4	0
